# Complete genome assembly of clinical multidrug resistant *Bacteroides fragilis* isolates enables comprehensive identification of antimicrobial resistance genes and plasmids

**DOI:** 10.1101/633602

**Authors:** Thomas V. Sydenham, Søren Overballe-Petersen, Henrik Hasman, Hannah Wexler, Michael Kemp, Ulrik S. Justesen

**Author notes:** **Corresponding author:** Thomas V. Sydenham.

## Abstract

*Bacteroides fragilis* constitutes a significant part of the normal human gut microbiota and can also act as an opportunistic pathogen. Antimicrobial resistance and the prevalence of antimicrobial resistance genes are increasing, and prediction of antimicrobial susceptibility based on sequence information could support targeted antimicrobial therapy in a clinical setting. Complete identification of insertion sequence (IS) elements carrying promoter sequences upstream of resistance genes is necessary for prediction of antimicrobial resistance. However, *de novo* assemblies from short reads alone are often fractured due to repeat regions and the presence multiple copies of identical IS elements. Identification of plasmids in clinical isolates can aid in the surveillance of the dissemination of antimicrobial resistance and comprehensive sequence databases support microbiome and metagenomic studies. Here we test several short-read, hybrid and long-lead assembly pipelines by assembling the type strain *B. fragilis* CCUG4856T (=ATCC25285=NCTC9343) with Illumina short reads and long reads generated by Oxford Nanopore Technologies (ONT) MinION sequencing. Hybrid assembly with Unicycler, using quality filtered Illumina reads and Filtlong filtered and Canu corrected ONT reads produced the assembly of highest quality. This approach was then applied to six clinical multidrug resistant *B. fragilis* isolates and, with minimal manual finishing of chromosomal assemblies of three isolates, complete, circular assemblies of all isolates were produced. Eleven circular, putative plasmids were identified in the six assemblies of which only three corresponded to a known cultured *Bacteroides* plasmid. Complete IS elements could be identified upstream of antimicrobial resistance genes, however there was not complete correlation between the absence of IS elements and antimicrobial susceptibility. As our knowledge on factors that increase expression of resistance genes in the absence of IS elements is limited, further research is needed prior to implementing antimicrobial resistance prediction for *B. fragilis* from whole genome sequencing.

**REPOSITORIES:** Sequence files (MinION reads de-multiplexed with Deepbinner and basecalled with Albacore in fast5 format and Illumina MiSeq reads in fastq format) and final genome assemblies have been deposited to NCBI/ENA/DDBJ under Bioproject accessions PRJNA525024, PRJNA244942, PRJNA244943, PRJNA244944, PRJNA253771, PRJNA254401, and PRJNA254455

**IMPACT STATEMENT:** Bacterial whole genome sequencing is increasingly used in public health, clinical, and research laboratories for typing, identification of virulence factors, phylogenomics, outbreak investigation and identification of antimicrobial resistance genes. In some settings, diagnostic microbiome amplicon sequencing or metagenomic sequencing directly from clinical samples is already implemented and informs treatment decisions. The prospect of prediction of antimicrobial susceptibility based on resistome identification holds promises for shortening time from sample to report and informing treatment decisions. Databases with comprehensive reference sequences of high quality are a necessity for these purposes. *Bacteroides fragilis* is an important part of the human commensal gut microbiota and is also the most commonly isolated anaerobic bacterium from non-faecal clinical samples but few complete genome assemblies are available through public databases. The fragmented assemblies from short read de novo assembly often negate the identification of insertion sequences upstream of antimicrobial resistance gens, which is necessary for prediction of antimicrobial resistance from whole genome sequencing. Here we test multiple assembly pipelines with short read Illumina data and long read data from Oxford Nanopore Technologies MinION sequencing to select an optimal pipeline for complete genome assembly of *B. fragilis*. However, *B. fragilis* is a highly plastic genome with multiple inversive repeat regions, and complete genome assembly of six clinical multidrug resistant isolates still required minor manual finishing for half the isolates. Complete identification of known insertion sequences and resistance genes was possible from the complete genome. In addition, the current catalogue of *Bacteroides* plasmid sequences is augmented by eight new plasmid sequences that do not have corresponding, complete entries in the NCBI database. This work almost doubles the number of publicly available complete, finished chromosomal and plasmid *B. fragilis* sequences paving the way for further studies on antimicrobial resistance prediction and increased quality of microbiome and metagenomic studies.

**DATA SUMMARY:**

1. Sequence read files (Oxford Nanopore (ONT) fast5 files and Illumina fastq files) as well as the final genome assemblies have been deposited to NCBI/ENA/DDBJ under Bioproject accessions PRJNA525024, PRJNA244942, PRJNA244943, PRJNA244944, PRJNA253771, PRJNA254401, and PRJNA254455.
2. Fastq format of demultiplexed ONT reads trimmed of adapters and barcode sequences are available at doi.org/10.5281/zenodo.2677927
3. Genome assemblies from the assembly pipeline validation are available at doi: doi.org/10.5281/zenodo.2648546.
4. Genome assemblies corresponding to each stage of the process of the assembly are available at doi.org/10.5281/zenodo.2661704.
5. Full commands and scripts used are available from GitHub: https://github.com/thsyd/bfassembly as well as a static version at doi.org/10.5281/zenodo.2683511
