## Supplementary Table S1 for "Complete genome assembly of clinical multidrug resistant *Bacteroides fragilis* isolates enables comprehensive identification of antimicrobial resistance genes and plasmids"

### Sheet: Sequencing reads
	Sample	CCUG4856T	BF17	BF18	S01	O42	O67	O85	Median	1st quartile	3nd quantile
	Final assembly size /bp	5241693	5565806	5316784	5417262	5155157	5484743	5504076
NCBI accession numbers	Bioproject	PRJNA525024	PRJNA244943	PRJNA244944	PRJNA244942	PRJNA253771	PRJNA254401	PRJNA254455
	Biosample	SAMN11040710	SAMN02730070	SAMN02730071	SAMN02730069	SAMN02892979	SAMN02903368	SAMN02903957
	Illumina reads
	ONT reads
Illumina data
Raw data	Mean length (R1/R2)	148bp/148bp	131bp/131bp	146bp/146bp	148bp/148bp	134bp/134bp	135bp/135bp	135bp/135bp
	Duplication rate	0.00720909	0.0124837	0.00977188	0.00581145	0.264862	0.0110658	0.255058
	Insert size peak	267	150	225	265	35	150	35
	Total reads	2953142	7588332	3887240	3176576	6114914	3178410	3465082	3465082	3177493	5001077
	Total bases	439091816	995595217	570766340	471033935	820476066	429921705	468282274	471033935	453687045	695621203
	Q20 bases	0.954278	0.911342	0.96197	0.936435	0.830702	0.943023	0.944665
	Q30 bases	0.943639	0.893679	0.952431	0.922904	0.802922	0.929576	0.931485
	GC content	0.42657	0.426207	0.434828	0.434398	0.425503	0.430609	0.429263	0.429263	0.426389	0.432503
	Coverage / x	83.7691	178.877	107.352	86.9506	159.156	78.385	85.0792
After trimming, filtering and downsampling	Mean length before filtering (R1/R2)	148bp/148bp	132bp/132bp	146bp/146bp	148bp/147bp	135bp/134bp	136bp/136bp	135bp/135bp
	Duplication rate	0.00707996	0.00780432	0.00934442	0.00577441	0.00942486	0.010953	0.0132211
	Insert size peak	262	111	197	262	133	121	111
	total reads	2829206	4007236	3623612	3033798	3919458	3009470	3290244	3290244	3021634	3771535
	total bases	419821976	532208365	530904312	449022741	529610108	409493691	447213121	449022741	4.33518e+08	530257210
	Q20 bases	0.961337	0.920132	0.968165	0.944774	0.898766	0.949578	0.95452
	Q30 bases	0.951955	0.903657	0.959826	0.932606	0.879612	0.937227	0.943311
	GC content	0.425883	0.425364	0.434126	0.433718	0.42407	0.42961	0.428317	0.428317	0.425624	0.431664
	Coverage	80.0928	95.6211	99.8544	82.8874	102.734	74.6605	81.2513
Nanopore data (Deepbinner->Albacore->Porechop)
First sequencing runs	Sequencing run designator	TVS_01	TVS_01	TVS_01	TVS_01	TVS_02	TVS_02	TVS_02
	Barcode	01	02	03	04	10	09	08
	Mean read length	5895.9	4764.5	6059.2	6014.6	6279.9	6560.2	6549.9
	Mean read quality	8.7	8.7	8.6	8.7	9.5	9.5	9.4
	Median read length	2959	2507	3168	3027	3456	3667	3422
	Median read quality	8.9	8.9	8.9	8.9	9.8	9.8	9.7
	Number of reads	49966	49222	20094	23542	36557	47725	19697	36557	21818	48473.5
	Read length N50	12050	9170	12014	12342	12027	12407	13130	12050	12020.5	12374.5
	Total bases	294594634	234519691	121754101	141596473	229574265	313085487	129012887	229574265	135304680	2.64557e+08
	Depth of coverage / x	56.2022	42.1358	22.9	26.138	44.5329	57.083	23.4395
Additional sequencing runs	Sequencing run designator	TVS_03	TVS_03	TVS_03	TVS_03	TVS_04	TVS_04	TVS_04
	Barcode	01	02	03	04	10	09	08
	Mean read length	10582.1	8221.8	5928	9741.6	6262.3	5502.1	7436.5
	Mean read quality	7.7	8	8.2	8	9	9	8.9
	Median read length	8873	5238	1361	5905	3406	2559	3407
	Median read quality	7.6	8.2	7.7	8.2	9.2	9.2	9.1
	Number of reads	14	47045	5	26897	268410	80137	55901	47045	13455.5	68019
	Read length N50	18777	13891	25025	17302	12141	12083	16680	16680	13016	18039.5
	Total bases	148149	386792935	29640	262020214	1680866257	440918384	415705955	386792935	1.31084e+08	4.28312e+08
	Depth of coverage / x	0.0282636	69.4945	0.0055748	48.3676	326.055	80.39	75.5269
Concatenated data from both runs per isolate	Number of reads	49980	96267	20099	50439	304967	127862	75598	75598	50209.5	112064
	Total bases	294742783	621312626	121783741	403616687	1910440522	754003871	544718842	544718842	349179735	6.87658e+08
	Mean read length	5897.2	6454.1	6059.2	8002.1	6264.4	5897	7205.5
	Mean read quality	8.7	8.3	8.6	8.3	9.1	9.2	9
	Median read length	2959.5	3670	3168	4393	3411	2938	3411
	Median read quality	8.9	8.5	8.9	8.5	9.3	9.4	9.3
	Number of reads	49980	96267	20099	50439	304967	127862	75598	75598	50209.5	112064
	Read length N50	12053	12040	12023	15401	12128	12251	15685	12128	12046.5	13826
	Total bases	294742783	621312626	121783741	403616687	1910440522	754003871	544718842	544718842	349179735	6.87658e+08
	Depth of coverage / x	56.2305	111.63	22.9055	74.5057	370.588	137.473	98.9664
Concatenated data filtered by filtlong	Mean read length	9446.6	11845.4	9361.7	12343.5	26043.5	16047.4	12001.8
	Mean read quality	8.9	8.6	8.9	8.5	9.8	9.6	9.2
	Median read length	6173	8766	6128	8375	22439	12003.5	7674
	Median read quality	9.1	8.7	9	8.6	9.8	9.7	9.4
	Number of reads	28081	42211	11708	29429	19199	31158	40848	29429	23640	36003
	Read length N50	13751	14914	13755	17443	27689	19368	18064	17443	14334.5	18716
	Total bases	265269746	500007925	109606235	363258128	500008922	500005425	490247803	490247803	314263937	500006675
	Depth of coverage / x	50.6076	89.8357	20.6151	67.0557	96.992	91.163	89.07
Canu corrected data	Mean read length	15575.7	24568.7	9344.4	22788.7	42294	32619	34024.2
	Median read length	11967.5	21932	6181	19205	38587.5	29892.5	29685.5
	Number of reads	12858	8515	11513	9227	4858	6414	6038	8515	6226	10370
	Read length N50	17838	25765	13725	25146	41432	34815	34807	25765	21492	34811
	Total bases	200271821	209202177	107582109	210271284	205464107	209218471	205438082	205464107	2.02855e+08	209210324
	Depth of coverage / x	38.2075	37.587	20.2344	38.815	39.856	38.1455	37.3247

### Sheet: Sheet1
80.0928	95.6211	99.8544	82.8874	102.734	74.6605	81.2513
0.951955	0.903657	0.959826	0.932606	0.879612	0.937227	0.943311
0.425883	0.425364	0.434126	0.433718	0.42407	0.42961	0.428317
80.0928		80.0928	80.0928		0.951955		0.425883
95.6211		95.6211	95.6211		0.903657		0.425364
99.8544		99.8544	99.8544		0.959826		0.434126
82.8874		82.8874	82.8874		0.932606		0.433718
102.734		102.734	102.734		0.879612		0.42407
74.6605		74.6605	74.6605		0.937227		0.42961
81.2513		81.2513	81.2513		0.943311		0.428317
38.2075	37.587	20.2344	38.815	39.856	38.1455	37.3247		38.2075	11967.5	17838		2959.5	12053	56.2305	56.2305	56.2305	56.2305	56.2305	56.2305	56.2305
11967.5	21932	6181	19205	38587.5	29892.5	29685.5		37.587	21932	25765		3670	12040	111.63	111.63	111.63	111.63	111.63	111.63	111.63
17838	25765	13725	25146	41432	34815	34807		20.2344	6181	13725		3168	12023	22.9055	22.9055	22.9055	22.9055	22.9055	22.9055	22.9055
56.2305	111.63	22.9055	74.5057	370.588	137.473	98.9664		38.815	19205	25146		4393	15401	74.5057	74.5057	74.5057	74.5057	74.5057	74.5057	74.5057
								39.856	38587.5	41432		3411	12128	370.588	370.588	370.588	370.588	370.588	370.588	370.588
								38.1455	29892.5	34815		2938	12251	137.473	137.473	137.473	137.473	137.473	137.473	137.473
								37.3247	29685.5	34807		3411	15685	98.9664	98.9664	98.9664	98.9664	98.9664	98.9664	98.9664
